# Beyond benchmarking: an expert-guided consensus approach to spatially aware clustering

**DOI:** 10.1101/2025.06.23.660861

**Authors:** Jieran Sun, Kirti Biharie, Peiying Cai, Niklas Müller-Bötticher, Paul Kiessling, Meghan A. Turner, Søren H. Dam, Florian Heyl, Sarusan Kathirchelvan, Martin Emons, Samuel Gunz, Sven Twardziok, Amin El-Heliebi, Martin Zacharias, SpaceHack 2.0 participants, Roland Eils, Marcel Reinders, Raphael Gottardo, Christoph Kuppe, Brian Long, Ahmed Mahfouz, Mark D. Robinson, Naveed Ishaque

## Abstract

Spatial omics technologies have revolutionized the study of tissue architecture and cellular heterogeneity by integrating molecular profiles with spatial localization. In spatially resolved transcriptomics, delineating higher-order anatomical structures is critical for understanding how cellular organization affects tissue and organ function. Since 2020, more than 50 spatially aware clustering (SAC) methods have been developed for this purpose. However, the reliability of current benchmarks is undermined by their narrow focus on Visium and brain tissue datasets, as well as incorrect interpretation of manual annotation as ground truth. Here, we present SACCELERATOR, a community-driven, extensible framework that standardizes data formatting, method integration, and metric evaluation, and is designed to rapidly incorporate new methods and datasets. SACCELERATOR currently includes 22 SAC methods applied to 15 datasets spanning 9 technologies and diverse tissue types. Our analysis revealed substantial limitations in the generalizability and reproducibility of SAC methods across tissues and platforms. We also demonstrate that anatomical labels commonly used as ground truths are often biased, potentially error-prone, and, in some cases, unsuitable for benchmarking efforts.

Rather than scoring and comparing methods, we propose a consensus-guided workflow that aggregates clustering results to generate consensus representations. Descriptive spatial metrics highlight areas of high entropy where method disagreement is highest, enabling targeted feedback for tissue experts. Applied to brain and cancer datasets, this approach uncovered biologically meaningful patterns overlooked by individual methods and manual annotations. Our results underscore the need for iterative, expert-in-the-loop analysis and reveal that traditional evaluation metrics do not always capture the subjective qualities of results. By improving tissue annotation and addressing key benchmarking limitations, SACCELERATOR provides a robust foundation for advancing spatial omics research.
