## Supplementary Table 2 for "Beyond benchmarking: an expert-guided consensus approach to spatially aware clustering"

### Sheet: Preprocessing
Idea: Incorporating DeepST preprocessing methods (Only work for Visium)
SpatialPCA
scVI for dim-reduction

### Sheet: Configurations
Methods	Configurations	ARI benchmarking	LIBD method configuration analysis	GT granularity analysis	LIBD consensus analysis	Thalamus consensus analysis	Visium HD consensus analysis (Full HD)	Visium HD consensus analysis (Subset HD)
BANKSY	config_default	✓	✓		✓	✓	✓	✓
	config_dlpfc		✓		✓	✓
	config_github		✓		✓
	config_starmap		✓		✓	✓
BASS	config_default	✓	✓		✓	✓		✓
	config_dlpfc		✓		✓	✓
	config_starmap		✓		✓	✓
BayesSpace	config_default	✓	✓		✓
	config_scc		✓
	config_melanoma		✓		✓
CellCharter	config_default	✓	✓	✓	✓	✓	✓	✓
	config_dlpfc		✓		✓	✓	✓
DR-SC	config_default	✓	✓		✓	✓	✓	✓
	config_FindSVGs		✓		✓	✓	✓
	config_all_genes		✓
	config_FindVariableFeatures		✓		✓	✓
Giotto	config_default	✓
GraphST	config_default	✓	✓		✓
	config_dlpfc		✓		✓
MAPLE	config_default	✓	✓		✓
MERINGUE	config_default	✓	✓		✓	✓
	config_clusteringvignette		✓		✓
	config_mob		✓		✓	✓
PRECAST	config_default	✓	✓		✓	✓	✓	✓
	config_dlpfc		✓		✓	✓	✓
	config_BC		✓		✓	✓
scMEB	config_default	✓	✓		✓			✓
SCAN-IT	config_default	✓	✓	✓	✓	✓	✓
	config_slideseq_hippocampus		✓
	config_slideseq_mouse_olfactory_bulb		✓
	config_seqFISH_SScortex		✓
	config_slideseq_mouose_cerebellum		✓
scanpy	config_default	✓	✓			✓		✓
	config_leiden_MERFISH		✓		✓	✓	✓
	config_leiden_tutorial		✓		✓	✓	✓
SEDR	config_default	✓	✓	✓	✓	✓	✓	✓
	config_dlpfc		✓		✓	✓	✓
	config_stereoseq		✓		✓	✓	✓
Seurat	config_default	✓	✓			✓		✓
	config_leiden_CODEX		✓			✓
	config_leiden_VisiumHD		✓		✓	✓	✓
	config_leiden_spatial		✓		✓	✓	✓
SOTIP	config_default	✓			✓	✓
	config_Visium_dlpfc		✓		✓
	config_MIBI_TNBC		✓
	config_osmFISH		✓
	config_scMEP_CLCC		✓
SpaceFlow	config_default	✓	✓	✓	✓	✓	✓	✓
	config_seqfish		✓		✓	✓	✓
spaGCN	config_default	✓	✓		✓	✓	✓	✓
spatialGE	config_default	✓	✓		✓	✓
	config_midweight		✓
	config_highweight		✓
	config_sct		✓
SPICEMIX	config_default	✓	✓		✓
	config_Visium_dlpfc		✓
STAGATE	config_default	✓	✓	✓	✓	✓	✓	✓
	config_slide_stereo		✓		✓	✓	✓
	config_starmap		✓		✓	✓	✓
Stardust	config_default	✓	✓		✓	✓
	config_tutorial		✓		✓	✓
