## Supplementary Table 4 for "Beyond benchmarking: an expert-guided consensus approach to spatially aware clustering"

### Sheet: Supplementary Table S4
Name	Email	ORCiD	GitHub	Affiliation 1	Affiliation 2	Affiliation 3
Ahmed Mahfouz	a.mahfouz@lumc.nl	0000-0001-8601-2149	ahmedmahfouz	Department of Human Genetics, Leiden University Medical Center, Einthovenweg 20, 2333 ZC Leiden, Netherlands	Delft Bioinformatics Lab, Delft University of Technology, Van Mourik Broekmanweg 6, 2628 XE Delft, Netherlands
Alexander Kanitz	alexander.kanitz@unibas.ch	0000-0002-3468-0652	uniqueg	Biozentrum, University of Basel, Spitalstrasse 41, 4056 Basel, Switzerland	SIB Swiss Institute of Bioinformatics, Quartier Sorge Batiment Amphipole, 1015 Lausanne, Switzerland
Anastasiia Okhtienko	anastasiia.okhtienko@tum.de	0009-0003-5886-811X	Aokht17	Technical University of Munich, School of Medicine, Institute of Virology, Munich, Germany
Brian Long	brianl@alleninstitute.org	0000-0002-7793-5969	berl	Allen Institute for Brain Science, 615 Westlake Ave N, Seattle, WA, USA 98109
Charlotte Soneson	charlotte.soneson@fmi.ch	0000-0003-3833-2169		Friedrich Miescher Institute for Biomedical Research, Basel, Switzerland
Christoph Kuppe	ckuppe@ukaachen.de	0000-0003-4597-9833		Division of Nephrology and Clinical Immunology, RWTH Aachen University, Aachen, Germany
Daryna Pikulska	dpikulska@ukaachen.de	0009-0005-1638-0268	dana162001	Department of Nephrology, Rheumatology, and Clinical Immunology, University Hospital RWTH Aachen, Pauwelsstraße 30, Aachen, Germany
Divya Sitani	d.sitani@hertie-school.org	0000-0001-5138-6108	Divya1205	Data Science Lab, Hertie School, 10117 Berlin, Germany
Estella Yixing Dong	yixing.dong@chuv.ch	0009-0003-5115-5686	estellad	Biomedical Data Science Center, Centre hospitalier universitaire vaudois, Rue du Bugnon 21, 1011 Lausanne, Switzerland
Fadhl Alakwaa	alakwaaf@umich.edu	0000-0001-5349-7960	FADHLyemen	Department of Internal Medicine, Division of Nephrology, University of Michigan, Ann Arbor, Michigan, USA
Florian Heyl	florian.heyl@dkfz-heidelberg.de	0000-0002-3651-5685	heylf	German Cancer Research Center (DKFZ), Division of Computational Genomics and Systems Genetics, Im Neuenheimer Feld 280, 69120 Heidelberg, Germany	The German Human Genome-Phenome Archive (GHGA), Im Neuenheimer Feld 280, 69120 Heidelberg, Germany
Francesca A. Luongo	fluongo@student.ethz.ch	0009-0005-6475-9029	FrancescaLuongo	CSEM, Rue Jaquet-Droz 1, 2002 Neuchâtel, Switzerland	BMIC - Biomedical Image Computing, Sternwartstrasse 7, ETF C116, 8092 Zürich, Switzerland
Francesca Antonella Luongo	fluongo@student.ethz.ch	0009-0005-6475-9029	FrancescaLuongo	ETHZ, Rämistrasse 101, 8092 Zürich / CSEM Hegenheimermattweg 167A, 4123 Allschwil, Switzerland
George Gavriilidis	ggeorav@certh.gr	0000-0003-2575-4354	geogav	Institute of Applied Biosciences, Centre for Research and Technology Hellas, Thessaloniki, Greece
Giorgia Moranzoni	giorgia.moranzoni@sund.ku.dk	0000-0001-8065-6277	gmoranzoni	DTU Health Tech, Technical University of Denmark, Ørsteds Plads, Building 345C, 2800, Kgs. Lyngby, Denmark	LEO Foundation Skin Immunology Research Center, Department of Immunology and Microbiology, University of Copenhagen, Blegdamsvej 3B, 2200, Copenhagen N, Denmark.
Jieran Sun	jieran.sun@chuv.ch	0000-0002-7996-3840	jieran-s	Biomedical Data Science Center, Centre hospitalier universitaire vaudois, Rue du Bugnon 21, 1011 Lausanne, Switzerland
Kim Vucinic	kim.vucinic@img.cas.cz	0009-0008-1553-1935	vucinick	Laboratory of Genomics and Bioinformatics, Institute of Molecular Genetics of the Czech Academy of Sciences, 142 20, Prague 4, Czech Republic
Kirti Biharie	k.s.biharie@tudelft.nl	0000-0002-8274-8439	kbiharie	Delft Bioinformatics Lab, Delft University of Technology, Van Mourik Broekmanweg 6, 2628 XE Delft, Netherlands	Department of Human Genetics, Leiden University Medical Center, Einthovenweg 20, 2333 ZC Leiden, Netherlands
Lena Perry	lvperry@umich.edu		LenaPerry	University of Michigan, UROP(Undergraduate Research Opportunity Program), Ann Arbor, Michigan, USA
Liya Zaygerman	liya.zaygerman@tum.de	0009-0005-4947-6223	theinvisibleliya	Helmholtz Zentrum München, Institute of Computational Biology, Ingolstädter Landstraße 1, D-85764 Neuherberg, Germany
Louis Kümmerle	louis.kummerle@helmholtz-munich.de	0000-0002-9193-1243		Helmholtz Zentrum München, Institute of Computational Biology, Ingolstädter Landstraße 1, D-85764 Neuherberg, Germany
Lucie Pfeiferova	lucie.pfeiferova@img.cas.cz	0000-0003-1089-0329	pfeiferl	Laboratory of Genomics and Bioinformatics, Institute of Molecular Genetics of the Czech Academy of Sciences, 142 20, Prague 4, Czech Republic	Department of Informatics and Chemistry, Faculty of Chemical Technology, University of Chemistry and Technology, Prague, Czech Republic
Mar Muniz Moreno	mar.munizmoreno@omapix.com	0000-0002-2662-890X	munizmom	OMAPiX GmbH Raiffeisenstraße 3 70764 Langenfeld Germany
Marco Varrone	marco.varrone@unil.ch	0000-0002-0538-3464	marcovarrone	Department of Computational Biology, University of Lausanne, Lausanne, Switzerland	Swiss Cancer Center Léman, Lausanne, Switzerland	Swiss Institute of Bioinformatics, Lausanne, Switzerland
María Calleja C	mcallejac@unav.es	0000-0003-0688-0793	marencc	CIMA Universidad de Navarra, Pamplona, Spain
Mark D. Robinson	mark.robinson@mls.uzh.ch	0000-0002-3048-5518	markrobinsonuzh	SIB Swiss Institute of Bioinformatics and Department of Molecular Life Sciences, University of Zurich, Winterthurerstrasse 190, 8057 Zurich, Switzerland
Meghan A. Turner	meghan.turner@alleninstitute.org	0000-0003-2451-5036	meghanaturner	Allen Institute for Brain Science, 615 Westlake Ave N, Seattle, WA 98109, USA
Michael Fletcher	michael.fletcher@nature.com	0000-0003-1589-7087		Nature Genetics, Heidelberger Platz 3, 10715 Berlin, Germany
Naveed Ishaque	naveed.ishaque@bih-charite.de	0000-0002-8426-901X	naveedishaque	Berlin Institute of Health at Charité – Universitätsmedizin Berlin, Center of Digital Health, Charitéplatz 1, 10117 Berlin, Germany
Nigel Shijie Chou	Nigel_Chou@gis.a-star.edu.sg	0000-0002-6280-7729		Genome Institute of Singapore, Agency for Science, Technology and Research (A*STAR), Singapore, Singapore
Niklas Müller-Bötticher	niklas.mueller-boetticher@bih-charite.de	0000-0001-5103-7282	niklasmueboe	Berlin Institute of Health at Charité – Universitätsmedizin Berlin, Center of Digital Health, Charitéplatz 1, 10117 Berlin, Germany
Paul Kiessling	pakiessling@ukaachen.de	0000-0002-9794-9532	pakiessling	Department of Nephrology, Rheumatology, and Clinical Immunology, University Hospital RWTH Aachen, Pauwelsstraße 30, Aachen, Germany
Peiying Cai	peiying.cai@uzh.ch	0009-0001-9229-2244	peicai	Department of Molecular Life Sciences, University of Zurich, Winterthurerstrasse 190, 8057 Zurich, Switzerland
Qirong Mao	q.mao@lumc.nl	0000-0001-7938-6660	Qirongmao97	Department of Human Genetics, Leiden University Medical Center, Einthovenweg 20, 2333 ZC Leiden, Netherlands
Raphael Gottardo	raphael.gottardo@chuv.ch	0000-0002-3867-0232		Biomedical Data Science Center, Centre hospitalier universitaire vaudois, Rue du Bugnon 21, 1011 Lausanne, Switzerland
Rasool Saghaleyni	rasools@chalmers.se	0000-0003-0956-039X	Rasools	Department of Biology and Biological Engineering, Chalmers University of Technology, 412 96 Gothenburg, Sweden	National Bioinformatics Infrastructure of Sweden, Scilifelab, Sweden
Sameesh Kher	sameesh.kher@dkfz-heidelberg.de		khersameesh24	German Cancer Research Center (DKFZ), Division of Computational Genomics and Systems Genetics, Im Neuenheimer Feld 280, 69120 Heidelberg, Germany	The German Human Genome-Phenome Archive (GHGA), Im Neuenheimer Feld 280, 69120 Heidelberg, Germany
Sarusan Kathirchelvan	skathirchelv@student.ethz.ch		ksarusan	ETH Zürich, Rämistrasse 101, 8092 Zürich, Switzerland
Sebastian Tiesmeyer	sebastian.tiesmeyer@bih-charite.de	0000-0002-0492-1523	sebastiantiesmeyer	Berlin Institute of Health at Charité – Universitätsmedizin Berlin, Center of Digital Health, Charitéplatz 1, 10117 Berlin, Germany
Shahul Alam	shahula@andrew.cmu.edu	0000-0002-4821-7079	alam-shahul	Computational Biology Department, Carnegie Mellon University, 5000 Forbes Avenue, Pittsburgh, PA 15232, USA
Shyam Prabhakar	prabhakars@gis.a-star.edu.sg	0000-0002-6409-0661		Genome Institute of Singapore, 60 Biopolis St, Singapore 138672
Siao-Han Wong	s.wong@dkfz-heidelberg.de	0000-0001-6429-2880	shwong-tw	Genome Institute of Singapore, 60 Biopolis St, Singapore 138672
Søren Helweg Dam	soren.dam@sund.ku.dk	0000-0003-0755-0016	shdam	DTU Health Tech, Technical University of Denmark, Ørsteds Plads, Building 345C, 2800, Kgs. Lyngby, Denmark	LEO Foundation Skin Immunology Research Center, Department of Immunology and Microbiology, University of Copenhagen, Blegdamsvej 3B, 2200, Copenhagen N, Denmark
Sven Twardziok	sven.twardziok@bih-charite.de	0000-0002-0326-5704	svedziok	Berlin Institute of Health at Charité – Universitätsmedizin Berlin, Center of Digital Health, Charitéplatz 1, 10117 Berlin, Germany
Teresa Zulueta-Coarasa	teresaz@ebi.ac.uk	0000-0002-0456-6912		European Molecular Biology Laboratory, European Bioinformatics Institute, Hinxton, United Kingdom
Thomas Chartrand	tom.chartrand@Alleninstitute.org	0000-0002-7093-8681	tmchartrand	Allen Institute for Neural Dynamics, 615 Westlake Ave N, Seattle, WA 98109, USA
Vipul Singhal	vipuls@gis.a-star.edu.sg	0000-0003-1670-1824	vipulsinghal02	Genome Institute of Singapore, 60 Biopolis St, Singapore 138672
Yuzhou Chang	chang.1754@osu.edu	0000-0003-4893-1886	BMEngineeR	Department of Biomedical Informatics, College of Medicine, Ohio State University, Columbus, OH 43210, USA
Zaira Seferbekova	zaira.seferbekova@dkfz-heidelberg.de	0000-0002-3131-3697	zsfrbkv	Artificial Intelligence in Oncology (B450), Deutsches Krebsforschungszentrum, Im Neuenheimer Feld 280, 69120 Heidelberg, Germany
